# Deep topic modeling of spatial transcriptomics in the rheumatoid arthritis synovium identifies distinct classes of ectopic lymphoid structures

**DOI:** 10.1101/2025.01.08.631928

**Authors:** Preethi K. Periyakoil, Melanie H. Smith, Meghana Kshirsagar, Daniel Ramirez, Edward F. DiCarlo, Susan M. Goodman, Alexander Y. Rudensky, Laura T. Donlin, Christina S. Leslie

**Author notes:** These authors contributed equally to this work (Preethi K. Periyakoil, Melanie H. Smith).

## Abstract

Single-cell RNA sequencing studies have revealed the heterogeneity of cell states present in the rheumatoid arthritis (RA) synovium. However, it remains unclear how these cell types interact with one another *in situ* and how synovial microenvironments shape observed cell states. Here, we use spatial transcriptomics (ST) to define stable microenvironments across eight synovial tissue samples from six RA patients and characterize the cellular composition of ectopic lymphoid structures (ELS). To identify disease-relevant cellular communities, we developed DeepTopics, a scalable reference-free deconvolution method based on a Dirichlet variational autoencoder architecture. DeepTopics identified 22 topics across tissue samples that were defined by specific cell types, activation states, and/or biological processes. Some topics were defined by multiple colocalizing cell types, such as CD34^+^ fibroblasts and LYVE1^+^ macrophages, suggesting functional interactions. Within ELS, we discovered two divergent cellular patterns that were stable across ELS in each patient and typified by the presence or absence of a “germinal-center-like” topic. DeepTopics is a versatile and computationally efficient method for identifying disease-relevant microenvironments from ST data, and our results highlight divergent cellular architectures in histologically similar RA synovial samples that have implications for disease pathogenesis.
