## Supplementary Table 3 for "Deep topic modeling of spatial transcriptomics in the rheumatoid arthritis synovium identifies distinct classes of ectopic lymphoid structures"

Topic 1	Topic 2	Topic 3	Topic 4	Topic 5	Topic 6	Topic 7	Topic 8	Topic 9	Topic 10	Topic 11	Topic 12	Topic 13	Topic 14	Topic 15	Topic 16	Topic 17	Topic 18	Topic 19	Topic 20	Topic 21	Topic 22	Topic 23	Topic 24	Topic 25
MS4A1	IGHG1	IGHM	TMSB4X	MMP3	PRG4	FN1	IGHG3	CCL18	IFI30	PLTP	IGKC	CD74	FTL	COL3A1	VIM	CXCL12	HTRA1	COMP	FABP4	PLVAP	ACTA2	TXNIP	IGKC	MT-ATP6
SELL	IGHG3	JCHAIN	PFN1	PRG4	CLIC5	COL1A2	IGHG1	LYZ	MMP3	CCL18	NR4A1	APOE	CLIC5	COL1A1	CRIP1	IGHA1	FN1	VCAN	PLIN1	IGFBP7	TAGLN	TSC22D3	MT-ND5	MT-ND4
CD52	IGKC	IGKC	OAZ1	CSN1S1	PCSK6	LTBP3	IGHM	MMP1	CTSB	F13A1	JUNB	MT-ATP6	APOC2	SPARC	CST3	PRG4	CRLF1	COL3A1	ADIPOQ	COL15A1	MYL9	IGKC	IGHA1	MT-ND2
LTB	MT-CYB	IGHA1	GSTP1	MMP1	GPR1	PCOLCE	MMP3	TYMP	S100A4	LYVE1	NR4A2	CXCL12	PLD3	COL6A1	MMP2	SELENOP	VSIG4	COL1A1	PLIN4	ENG	CALD1	EEF1G	TAF11L6	MT-CO3
CXCL13	IGLC7	CLU	SRM	TNFAIP6	ERRFI1	NBL1	WARS	FN1	CRIP1	RNASE1	EGR1	CTSS	ITGBL1	COL6A2	C1R	APOE	HHIP	COL1A2	GPD1	AQP1	CSRP1	DDIT4	MT-ND1	MT-CO2
TRAC	XBP1	MS4A1	EIF4A1	AMTN	ITGB8	CLEC3B	JCHAIN	ITGAX	FN1	PLA2G2A	DUSP1	MPEG1	LMO4	COL6A3	MYADM	OSR2	FABP3	IGFBP4	LPL	SLCO2A1	NOTCH3	SRSF5	CXCL12	MT-ND4L
LTF	PIM2	FN1	CFL1	PLA2G2A	TIMP3	THBS4	MARCO	EHBP1L1	LAPTM5	CTSB	FOS	A2M	S1PR3	COL1A2	TNC	LSP1	LUM	SFRP1	G0S2	VWA1	JAG1	MT-ND4	ACTB	MT-ND3
TRBC1	TMSB4X	MZB1	APRT	CLU	MMP1	C1QA	FN1	CXCL9	MARCO	CST3	IGHG1	GPR34	ACTG1	COL5A1	CLU	EFEMP1	ADAMTS5	CHI3L1	SCD	PRCP	TPM2	SMAP2	FMO2	MT-ND1
TCF7	IGLC1	LYZ	NME2	MARCO	SOX5	VIM	S100A9	SPP1	GRN	MARCO	HBA2	CST3	DUSP1	COL5A2	S100A9	TIMP3	ADAMTSL2	SMOC1	CRYAB	CCL14	TPM1	NFKBIA	FAM90A1	MT-ND5
TRBC2	IGHA1	PRDM1	RBM3	HTRA1	HTRA1	ITGB8	LYZ	CD74	FBP1	CD209	SOCS3	APOC1	MT1X	LOXL2	LYZ	CFD	TMSB4X	F13A1	PNPLA2	RGS5	MYH11	CLK1	MGP	MT-ND6
SPIB	SSR4	CD79A	AKT1	LBP	MTUS2	SERPING1	CXCL9	TNFAIP2	SH3BGRL3	CD74	ZFP36	LYZ	PLXDC2	IGFBP7	TPPP3	CP	NDFIP1	IGF1	APOD	ETS2	TM4SF1	LENG8	PCDHB8	DDX5
CORO1A	MZB1	DDIT4	MBD2	CXCL1	XYLT1	CD248	CXCL10	APOBR	CD163	MAF	IL6	NCOA4	CTSD	FN1	MS4A6A	COL14A1	RAPH1	AEBP1	CD36	KDR	IGFBP7	SESN1	TAF11L8	ACTB
FCMR	FTL	CAPG	POLR2L	TREM1	THBS4	EGR1	IGLC1	TMSB4X	S100A10	IGFBP4	RASD1	CD68	MT2A	SERPINH1	C1S	FGL2	ADAM9	SFRP4	ADH1B	PODXL	MYLK	SERTAD2	MT-CO2	TMSB4X
TBC1D10C	VIM	MT-ND4	HIST1H1C	CRIP1	VCAM1	EXT1	COL1A1	IL4I1	FCGR3A	CR1	HAS1	CPVL	GLUL	COL4A1	TMEM43	PPL	TIMP3	FBLN1	CIDEC	EXOC3L2	BCAM	NLRC5	NR2F2	BSG
CCR7	BTG2	ITM2C	HNRNPA3	MT1G	GPX3	LGALS3BP	ASPN	JAML	CYBB	CFD	RGS2	SQSTM1	SLC1A3	TNXB	ARHGDIB	ECRG4	CD164	GAS6	HP	SHC1	MCAM	CFLAR	USP17L15	CLIC4
PAX5	TXNDC11	TXNDC5	SLC25A6	IFI6	GALNT10	GPNMB	DCN	PLEKHO1	S100A11	FOLR2	PHLDA1	GABARAP	CPM	LUM	ATP2B4	ALDH3A2	MELTF	OLFML3	THRSP	NR5A2	DSTN	IQSEC1	F3	LRPAP1
RIPOR2	PDK1	DPYSL2	IFI30	CXCL6	TNFAIP6	SDC2	PLA2G2A	S100A6	RBP4	CD163	ZNF331	LTBP2	XYLT1	CD276	TM9SF2	C1QA	ADAMTSL1	SFRP2	ACSL1	CALCRL	IGFBP3	SOCS1	MYH11	MGP
LIMD2	APOE	TRIM8	CHCHD2	ITGB8	HBEGF	PLA2G2A	CXCL11	CHST11	CTSS	C1QC	FOSB	RNASE6	FTH1	BGN	CD81	LAMA4	ATRNL1	PTGFR	FASN	NDST1	CRIM1	PNRC1	TMC8	PCOLCE
CD79B	ITM2C	STEAP4	EIF3A	IGFBP4	ITGAV	COLEC12	CCL13	TLR2	C1QC	SFRP2	NR4A3	S100A6	CTSB	LRRC15	LCP1	ECM2	C1QB	C1S	DGAT2	NOSTRIN	ACTN1	ST6GAL1	TIMP3	APOL2
TCL1A	PLA2G2A	TMSB10	MT-ND1	VCAM1	RHOB	CFI	STAT1	LRP1	LYZ	PEPD	ATF3	RAP2B	PLEKHM2	FAP	AHR	GSN	SERF2	PODN	AQP7	CTNNAL1	SYNPO	SARAF	MRGPRX1	STAG1
IGHD	SEL1L	CD27	RHOA	TMSB4X	NTN4	CDH23	PLA2G2D	IL7R	MSR1	CXCL14	JUND	C1R	MERTK	MMP14	MAMDC2	SFRP1	MT-ATP6	PRELP	RBP4	SPNS2	PPP1R12B	TMEM259	MRNIP	TUBB
RAC2	CD79A	XBP1	TUBB	PGF	JUNB	TIMP1	CTSL	BACH1	CTSL	CCL13	NAMPT	DHRS9	FN1	MMP2	ANK2	ISM1	ALDH2	TGM2	PRKAR2B	SYNPO2	SLC9A3R2	FAM214A	ZNF595	CFD
FDCSP	SEC11C	DERL3	ROMO1	PTGES	ANK3	C1QC	CRTAC1	ADAM8	SLC43A2	HRH1	CSRNP1	SNX6	PER1	ADAMTS2	CHI3L1	PTGDS	CXCL6	PTN	LIPE	TINAGL1	FHL5	RASGRP3	CYS1	SH3BGRL3
CD22	PRMT2	ADAMDEC1	PA2G4	TIMP1	FTL	IGFBP5	APOL1	RNF213	FTL	DNM1	CHMP1B	SAT1	MT-ND2	TMEM119	MT-ATP6	EBF1	S100A6	SERPINF1	MGST1	NPDC1	CNN1	RBBP6	MT-ND4	BTG1
CD3E	IRF4	MSR1	HNRNPA2B1	DCN	ZNF385B	ISLR	VIM	ZEB2	VIM	MRC1	NFIL3	CPM	BRI3	PRSS23	ENAH	STAB1	FCGR3A	MMP2	PLAAT3	ADGRL2	PLN	ORMDL1	FOXD4L5	FAM3C
SPOCK2	SELENOP	C1QC	SRSF2	HHIP	MYPN	STEAP4	TRAC	FGL2	CD74	MFAP5	MCL1	ACP5	SLC38A6	HTRA1	SAMHD1	PLA2G2A	CHI3L2	COL14A1	GPAM	EPAS1	PCDH1	VPS28	ELOA3	LYZ
LRMP	PTGDS	PDK1	ENO1	FOS	DLGAP4	APP	TIMP1	VMP1	SLC16A3	STAB1	IER2	FCGR2B	APOC1	TNC	HSP90B1	SLC40A1	TPPP3	CXCL12	AGPAT2	SPARCL1	MMRN2	ATXN2L	PTPRB	FSTL1
SEPTIN1	MAP4	EFEMP1	HSP90AA1	HAS1	C10orf105	BGN	MMP1	CD300A	S100A6	SLC40A1	HBB	SSR4	SMIM3	CTSB	COL6A1	VIM	AK1	BICC1	GPX3	ITGA6	MRVI1	DENND11	CIITA	MFAP4
CYFIP2	SPTAN1	CHI3L1	ATP5MF	CCDC80	COLEC12	CCN2	MVP	EFHD2	GLUL	VCAN	RGS1	CD4	SFMBT2	S100A9	PIM2	SNAI2	MAP3K8	ISM1	KCNIP2	CDH5	PTPRB	ZFP36L2	POTEM	TIMP1
IKZF3	ZFAND3	PSAP	TIMM13	TIMP3	RELL1	C1S	PSMB9	PTPRJ	ZDHHC20	PMP22	ARRDC3	C1QA	ADCY1	CCL18	CALM2	C1QC	CYP3A5	SPON1	CHRDL1	PLXND1	ACTN4	PCM1	RAB30	ISLR
SEPTIN6	PLEKHM2	RALGPS2	DCAF12	FABP3	GJB6	GPX3	RNASE1	CCL5	HK3	SCN9A	ADAMTS4	IGHA1	CEBPD	CALU	AHNAK	DPT	DCN	SERPINA3	MARC1	PDLIM1	COL18A1	PCMTD1	TM9SF2	ANGPTL2
CD6	MT-CO3	COL6A3	NDUFS6	COL22A1	KLF4	MGP	THY1	MYO1F	COL1A1	CRIP1	GADD45B	CLU	TMSB10	VIM	CALR	AEBP1	SGCA	RNASE1	RETSAT	ETS1	LIMS2	GTPBP6	CYP21A2	LUC7L2
IGHG3	SERPINB6	IGHA2	HDLBP	CXCL8	SMIM14	EPB41L2	TNXB	PARP14	CXCL16	JUN	SGK1	C1QC	ABHD12	CERCAM	BMPR2	TBX18	NTN4	GXYLT2	CIDEA	ECSCR	FLNA	PCSK7	RCAN2	GOLGA2
CD48	MT-ND4L	SDC1	ATP5F1E	C1QB	ZBTB7C	ENAH	EMP3	TRAF1	TSPO	FCGR2A	FOSL2	MSR1	S100A4	COL5A3	CORO1A	SCUBE1	BZW1	MDK	MCAM	COL4A1	EPAS1	SENP6	GGT5	RHOB
ACAP1	MAPK1	ARPC1B	NDUFB10	CSGALNACT1	TSPAN15	EFNB1	FPR3	UBD	SLC31A2	RIN2	FTL	CFD	ACTB	CTSZ	ARL6IP5	SLC5A3	SAT1	BOC	ACACB	FLT1	PALLD	ATM	CYYR1	RNASE4
HIST1H1D	NXF1	DST	GADD45GIP1	KYNU	HAS1	EBF1	IRF1	CLEC5A	CXCL9	C1QA	MAT2A	PRG4	ADORA3	MMP13	PCOLCE	TGFBR3	CFB	PDGFRL	NNAT	RAMP3	GUCY1A1	BANK1	S100A6	MMP2
CD3D	BTBD2	CTDSP2	C1S	FOXC1	C1R	ACTB	CCL8	KYNU	SLC7A7	SIGLEC1	BTG2	RARRES1	PTGDS	COL12A1	CTSS	PDGFRL	MYO1G	OGN	MLXIPL	RALGAPA2	VCL	ASH1L	POU2AF1	PDIA3
IGHG1	PACS1	SEC11C	EEF2	ERRFI1	ENPP1	SEMA5A	TIMD4	ITGB2	TYROBP	CTSC	MYC	CTSB	CHI3L1	PLTP	HTRA1	ANGPTL1	SORBS1	CFD	SORBS1	OLFM1	CCDC3	OGA	COL3A1	DCN
BCL11A	NCOR2	MMP9	MT-ND4L	TIMD4	ARNTL2	CRTAC1	PSME2	STAT1	SPP1	TBC1D14	ELL2	BGN	HEXA	PXDN	ANKRD28	C1QB	NEK7	CP	S100B	CLEC14A	ACTG2	DGKA	ESAM	ECE1
TNFRSF13C	SORBS3	CREB3L2	COPE	FN1	BCAT1	AQP1	ZNFX1	SLC20A1	SGMS2	SPI1	BHLHE40	FOLR2	NTN4	COMP	B2M	IGFBP4	RSPO2	CTSG	PCK1	VWF	ADIRF	ARHGAP15	ADCY4	C1QTNF1
AKNA	ANXA2	MT-CO2	GNB1	CYP1B1	CFD	C1QB	IGLC7	HIVEP3	IFI27	PKDCC	VEGFA	CTSD	COL3A1	TNFRSF12A	EMP3	IRX3	FBP1	TRPS1	ITIH5	ITGB4	ITGA3	GSTK1	HS3ST2	TGFBI
ZAP70	SP100	CTSB	AHSA1	PROCR	TMEM196	LAPTM4A	MS4A6A	RASSF4	ITGAM	EMID1	METRNL	BASP1	SLC35F6	P4HA2	ST8SIA4	LRRC17	OAZ1	EMILIN1	CFD	ADAM15	TBX2	TYK2	PRAMEF11	SLC40A1
ADAM19	TACC1	ANXA11	ARHGDIA	NDP	APOB	ARHGAP20	CYBB	SLAMF8	LHFPL2	SCN1B	NFKBIZ	ASAH1	CYP27A1	MFGE8	PFN1	PMP22	MGP	HPGD	TRARG1	MT-CO3	LMOD1	BCL2L11	CLPSL1	MRC2
CHMP7	DPEP1	LGALS1	GLRX	MGP	FN1	ADAMTS16	CTSZ	CTSZ	FTH1	IGF1	CREM	LGALS3BP	MITF	LGALS1	ANXA1	ITGBL1	CGREF1	C3	GYG2	FAM13C	HBA2	PGGHG	NRSN1	LILRB5
P2RY10	IFITM3	CLIC5	H3F3A	FTH1	PLIN4	PPP1CC	BST2	RAP2B	PLBD1	AP2A2	GEM	GNS	HS3ST2	AEBP1	LDLRAD4	LTBP1	SEMA3C	FMOD	PRXL2A	LAPTM4B	CRIP2	VSIR	PRAMEF27	EBF1
TRAF3IP3	NFATC1	ADAM28	MAP2K2	APOE	VEGFC	ANXA2	CXCL13	IRF1	TTC7A	FCGR3A	MEDAG	FCGRT	ZBTB16	CDH11	ANGPTL2	FHL1	FAM3B	NFATC4	C6	APLNR	RBPMS	ORAI2	DRD5	LENG8
ANO9	CRTAP	IL7R	MYL6	AQP1	FAM49A	ZEB2	VCAM1	ITGA4	SNX10	CCNI	RHOB	ADA2	VEGFC	COL15A1	MLEC	LILRB5	USP53	CDH11	TMEM132C	RAPGEF3	MSRB3	PNPLA2	AHRR	CFH
FCRL1	CD81	NFIC	RAB8A	RCAN1	VIM	MAT2A	MT-CO2	RGL1	STX11	FBLN2	CCN1	PLD3	SLC11A1	OLFML2B	MAN2B1	AHR	ADI1	TPST1	MAOA	CMIP	PPP1R14A	PPP6R3	NXNL2	FILIP1L
HIST1H1B	THY1	TENT5C	SRSF9	SLC2A12	CCN2	CCN5	ARPC5	ARHGAP26	CD68	ALOX5AP	B4GALT1	MT-ND2	STAT1	FNDC1	TSPAN3	CLU	COL22A1	SERPINA5	ADIRF	SLC38A2	CAVIN1	TNK2	DND1	IGFBP5
PLAC8	TCF12	SDF2L1	SIVA1	SMIM14	SEMA5A	TES	GOLM1	DPYD	YBX1	FUCA1	EGR3	RNASET2	GSDMA	OLFML2A	SLCO3A1	ST5	PLBD1	MGP	C14orf180	SPARC	MAP1B	NIBAN3	MMRN1	GPNMB
ITK	CD99	SERF2	YKT6	CD68	PROCR	CLMP	SSR4	MTHFD2	ANXA1	MAMDC2	CEBPB	SELENOP	FMN1	FBN1	GSN	CD74	CALCRL	PLPP3	TIMP4	PTGDS	LRRC32	PDE7A	PTCHD1	LAMA4
EVL	DERL3	TNFRSF1A	SEC11A	MT1F	KIF1B	SREBF1	FTL	TFEC	FLNA	CIRBP	SLC2A3	SLC25A6	BAIAP2	P3H1	CA5B	FXYD1	NUBPL	FNDC1	RDH5	LDB2	AQP1	CCDC130	GSTT4	HEXIM1
MAP4K1	PSAP	PFN1	PSMA7	COL1A2	C17orf58	GLI3	GBP4	CSF2RA	VAMP8	TOMM7	PTP4A3	PTMS	CXCL12	AK1	LUM	PDGFRA	FBLN2	IGFBP3	SLC19A3	PXN	THBS1	ABI1	SP5	RERG
CXCR5	SDC1	NCOR2	AURKAIP1	VEGFC	SHANK2	B2M	TIMP2	CKLF	ALDH2	FSTL1	TGM2	UBA52	SAMD4A	PNRC1	STK17B	REXO2	GABRA4	MEST	AZGP1	PIK3R3	SYNPO2	KAT2B	TMEM179	FTL
CD2	ANXA11	B2M	HSPE1	SLC39A14	LIMA1	PLIN3	IGHA1	JAK2	DOK2	FRMD4B	EGR2	GPX3	EFEMP1	PCOLCE	STEAP4	THRA	DEFB1	FGFBP2	PTGFR	MRTFB	LPP	XRN1	ASCL5	IFITM3
LCK	SYTL1	SH3BGRL3	PFDN2	GSN	EMP3	COL14A1	HIST1H2BH	ZFP36	PLA2G2D	C4BPB	DUSP5	S100A4	TDRD3	COL4A2	VSIG4	CRISPLD1	S100A10	VGLL3	ASPH	DUSP23	CLEC14A	ABCA7	PRAMEF14	LGALS3
RHOF	TASOR	VIM	COX8A	TSC22D3	MN1	PCOLCE2	NPC2	PLXNC1	C1QA	C1QB	C5AR2	LY96	APOE	FSTL1	TRAM1	EGFR	LYVE1	PTGDS	MEST	RAB13	PODXL	RPTOR	SPANXB1	TIMP3
CD19	PDCD6IP	UBC	SERF2	ENPP1	CRTAC1	S100A10	CD14	COL3A1	ABI3	TIMD4	CRISPLD2	CHI3L2	CTSA	COL14A1	EFEMP1	ARHGAP20	VIM	EDIL3	RASD1	NR2F2	FBLIM1	KAT6A	CFAP61	ACTG1
CARD11	TMUB2	ZC3H12D	CAB39	MT-ND4	ERC1	FGF10	MZB1	NCF2	ALOX5	RGL1	JUN	LCP1	CCBE1	MXRA5	ANTXR1	SERPING1	CUX1	SERTAD4	CYB5A	TMEM255B	CCL14	MT-CO2	POU5F1B	TRAM1
TIGIT	SPARC	QKI	PSMB1	ADAMTS16	ADGRA3	CADM3	ANXA2	CCL4	ACTB	PODN	HIF1A	PTGDS	LRP1B	SOCS3	TMEM14A	CTSF	PPIC	AGT	HSPB6	ZNF521	EDNRA	TRMT1	FRG2C	FTH1
CD5	DNAJB9	TRAC	PPIA	GABRA4	SPARCL1	ZNF503	SCN9A	LTA4H	MMP1	CHI3L2	AREG	CALM3	SLIT2	TREM1	PAPLN	PLD1	SPI1	OAZ1	MMD	SNRK	CDH5	STK17B	CADPS	ECM2
CR2	LPGAT1	LUM	CCDC124	MTUS2	HSD3B7	ANXA4	CFD	ADAMDEC1	SLC11A1	EFEMP1	PTGS2	MAFB	PLEKHA4	CHI3L2	CD163	OSR1	ADGRG2	IGFBP2	HSPB7	MYH9	PDLIM7	INPP5F	SMIM32	HSP90AB1
LAT	ZBTB7A	SUMO3	CLU	CEMIP	DCBLD1	FOLR2	LILRB5	PEA15	NCEH1	EGR1	FABP4	MTSS1	GPR1	CD99	MT-ND4L	CREB5	KRT31	PTPRF	PTPRF	TMEM204	ARHGEF17	MBD4	BHLHE22	EIF3A
CD96	CTSZ	SNX2	EIF3B	SCARA3	GALNT12	MT-ATP6	GZMK	DDX5	CST3	FOSB	BCL3	FTL	LUM	S100A8	TXNDC15	ESD	ENHO	FCGBP	FBLN1	CD36	AGT	STK17A	SYT1	LTBP2
RHOH	SNX9	ISG20	HIST1H1E	ISLR	GABRA4	NAV1	C1QA	IER3	MSN	S100A10	C11orf96	MT-ND5	FCGRT	SOX5	EBF1	F13A1	AXL	ASPN	PPP2R1B	EGFL7	JAG2	MRNIP	TRIM64B	PLD3
FCRL3	ANKFY1	TRPS1	EIF4H	ITM2B	VWC2	GJB6	S100A6	FOS	ADGRE5	CPVL	TGIF1	ANXA1	FCHO2	CD109	LMAN2	LIFR	SAMD5	DUSP1	FHL1	ESAM	GJA4	PHF21A	FTCDNL1	CXCL12
IL32	CPEB4	RESF1	UQCRC1	MT-ND5	SEMA6D	COL6A2	YPEL3	TIMP1	BRI3	SDC3	UAP1	NABP1	FKBP5	CRTAC1	IDS	MS4A6A	GPX3	CFH	HOOK2	MCTP1	MEOX2	ANKZF1	LINC02693	PDZD8
CARMIL2	IQSEC1	DDAH2	RABL6	NDUFA4L2	OLR1	EFEMP1	C5AR1	ETV6	CHI3L1	ZFP36L1	TLNRD1	ALDH9A1	PPARG	C1QTNF6	PLTP	PCDH18	CLEC3B	PLA2G2A	MTURN	SELE	PARM1	PIK3IP1	SSX3	TNXB
CD40LG	SH3KBP1	FXYD6	ANAPC11	PLAUR	SEMA3E	APOE	TRAF1	KLF6	C3AR1	MTSS1	ADAMTS1	CHMP1B	CD68	NREP	ESYT2	MCL1	ITGAM	MBD2	HSDL2	CRIP2	HES4	MYO15B	SPARC	VAMP8
RAPGEF6	WSB2	PLXDC2	CLTA	PDPN	COL22A1	MLLT1	FCGR3A	GPR84	FPR3	GFPT2	SLC19A2	CCL5	C1QC	GJA1	NID2	MMP2	UBE2Q2	IFITM3	BMP5	IGFBP2	GJA5	PDE4B	KHNYN	ANK2
IL2RG	IGFBP4	DEF6	HSPB1	TNC	SOD2	FXYD6	BGN	SLC8A1	CPM	HNRNPD	ITPRIP	C1S	SNX10	TGFB1I1	RPN2	DCN	CSF1R	TMEM98	CAT	EEF1G	PLVAP	N4BP2L2	ITGB4	LAP3
RBM38	MMP3	DNAJB9	TXNL4A	IL6	C1S	IGHA1	C1QC	NPC1	TIMD4	FGFBP2	NCOA7	CFB	TPRG1	FKBP10	CAPN1	COLEC12	TMCO3	NET1	PPP1R1B	SNTB2	MUSTN1	MTIF3	NDUFA4	BAZ1B
GPR174	C1S	TNFRSF13C	CDV3	EDEM2	GPSM2	VEGFC	CLEC12A	RGS1	ABCC3	CD163L1	PDE4B	ME1	SLC26A11	CCN2	COL3A1	S100A13	TM2D2	WLS	HADH	EMCN	ITGA1	SP3	SLC35G5	DNAJC21
BCL11B	EFCAB14	DSTN	SNRPB	MAMDC2	SLIT2	CWC22	JUNB	IL1RN	SCD	HP	C1R	PLAAT4	SGK1	DIO2	NCSTN	BGN	GOLM1	PDGFRA	LEP	FAM241A	RCAN2	PPP1R9B	AFF3	GSTP1
CAMK4	PLTP	EPAS1	EIF2S1	MT1H	CD74	EEA1	HIST1H1B	IGHG3	C1QB	FOS	HES1	LMBRD1	PBX3	PLOD1	AQP1	IFIT1	MAPK10	SRPX	HILPDA	DYSF	PDE5A	TEP1	PTGDR	HNRNPA3
ZNF101	AGTRAP	OGDH	TRIR	INHBA	PFN1	C3	PRG4	MYD88	COL1A2	MT-ATP6	CD79A	DNASE2	DNAJC5B	PPFIBP1	MEDAG	B2M	CRTAC1	PRSS23	PTGER3	SMAD6	AMOTL1	TFEB	TSHR	ANKH
CD3G	PLPP5	RAPH1	NAA38	CRTAC1	GULP1	EPB41L1	CTSB	ZNF267	RASGEF1B	LAMP1	KLF9	IQGAP2	B2M	COLEC12	S100A10	SH3BP5	PRRT4	PTGIS	PLIN5	ADGRG1	SEMA3F	SMARCA2	ZIM2	ZBTB20
LEF1	TNFSF12	SLAMF7	SUMO2	CHI3L2	PTGDS	IFITM3	CCL5	CLEC4E	MPP1	GSDMA	BCL2L11	COL6A3	TYMP	RCN3	SAT1	CMBL	LSM4	ADAMTS1	LGALS12	MUC3A	TINAGL1	MED15	DEC1	AFF4
ITGAL	CD68	VSIG4	UBA52	GOLM1	GABRB1	DPYSL3	LTB	IL2RG	EMP3	KDM5C	MLLT11	CORO1B	MT-ND4L	CXCL6	CALCRL	MRC1	APOL2	IGDCC4	ACO1	SMAD1	CDH6	IL7R	RNF224	DSTN
IRF8	HNRNPLL	UBD	NME1	PPP1R1A	B9D1	VCAN	CRIP1	LILRB2	CD86	LYZ	MAFF	CTSC	SLC4A7	CXCL14	CRTAC1	TSKU	C1S	COL5A1	TF	ADGRL4	KIAA1671	UFM1	MCF2L	SUMF2
TLR10	ST3GAL1	KCTD12	CTDNEP1	GJB2	FGF10	PLXDC1	GZMH	SPI1	APOE	IL2RA	CITED2	TPP1	OSR2	ELN	TGFB1	CCN2	TMEM196	OSR2	AIFM2	RDX	UTRN	UBXN4	CD74	ANTXR1
MYBL2	NUDC	VPS41	NDUFA1	COL4A1	P2RY2	LUM	FOLR2	IRF7	GBP1	CD34	EPAS1	FOXO3	HTRA1	CSN1S1	CALHM2	FOLR2	GLUL	SPON2	SERPINF1	CYYR1	ADGRA2	YPEL3	SPTSSB	RRAS
STAP1	SKI	CTSZ	IMMT	COL3A1	GFPT2	C1QTNF7	SRSF5	SIRPB1	LMNA	MKNK1	NDRG1	RGS10	FGF10	CEMIP	CFB	BICC1	ZYX	EFEMP2	GHR	ARHGAP29	CACNA1H	CD74	ZNF771	TTYH3
BANK1	TRAPPC4	CD19	FAM120A	EZR	TSPAN7	UGDH	CRISPLD2	AMPD3	ACP2	SCARB1	PER1	IGFBP5	FNIP2	LRP1	TXNDC5	NFIA	APP	EFEMP1	NAT8L	SPRY4	NRARP	ACTB	OR2T12	ABCA1
SNX22	TRPC4AP	FCMR	SEM1	VCAN	AXL	ANPEP	PIM2	PTPRE	EMP1	DPT	MMP2	NBL1	ATP6V1C1	EDIL3	MT-ND2	CNRIP1	ECRG4	NT5E	MFAP5	ROBO4	PDGFA	SYMPK	MYCNOS	GPX4
ARHGAP45	TRAF7	CFL1	LSM10	VKORC1	ADAMTSL1	LAMA4	TAPBPL	SEMA4A	SOD2	BRD2	MSX2	HSD17B11	CA2	SMOC1	VWA5A	CTSG	CPNE4	SVEP1	SLC7A10	PLCB1	CLDN5	PRKCB	SYCE1	A2M
NLRC3	PRDX4	ARL6IP5	NDUFB5	ACKR3	ENPP4	AUTS2	ADAMDEC1	PLTP	HEXB	SMPDL3A	FOXC1	PSMB9	SDC3	ZFP36L1	GLI3	PRDM6	ANXA4	ASAP3	GLDN	TSPAN7	DES	ATP13A1	ST8SIA1	OAF
SASH3	MED15	RASGRP3	HNRNPUL2	HTRA4	TXNIP	CXCL12	DEFB1	CLEC10A	LGALS1	PCDH18	AGPAT4	OAZ1	C1orf162	PTMS	MT-ND4	VIT	PRKCA	TUBB2B	PEX19	PIM2	TSPAN2	MAN2A2	MYO15B	NDNF
NIBAN3	TRIP6	SNX6	TUBB4B	SLC7A2	NR1H3	BTG1	GBP2	CYTH4	VMO1	TIMP1	LIF	MGAT4A	NNMT	TNFAIP6	COL6A3	FILIP1L	MTUS2	KIAA1755	MRAP	PDE10A	DLL4	ZMIZ2	EFHD1	CYBB
EPB41	ADD1	CTBP2	ARL6IP4	BCAT1	SCUBE1	PDGFC	SEC11C	SAMD9L	NCF2	MMP2	NFKBIA	IFI16	ANP32B	NID1	GRN	NINJ1	S100A4	EPYC	SIK2	TESC	SUSD2	PLCG1	C19orf73	PRSS23
CLEC17A	HERPUD1	LRP10	NUCKS1	CTSD	IGFBP5	SDK1	ANXA4	ADA2	PIK3R5	DPYSL3	VMP1	CYP2U1	SORBS3	HIST1H1B	TBL1XR1	TMEM196	MT-ND3	ANXA2	CLU	ZNF462	MECOM	SIAH1	OR9G1	CCN5
ARHGAP15	C1QB	PLA2G7	SNU13	C5AR2	CLEC3B	CFD	S100A4	IFI30	FMNL2	CRTAC1	CDKN1A	SCAMP2	NPC2	MMP11	ENG	CILP	SETD7	PLPP1	GSN	PTGER3	PREX2	LSM14B	NEURL1B	AKR1B1
IL16	FLII	UBE2J1	TXNL1	FAM49A	MMP9	CXXC5	LCK	NEK6	OLR1	CD68	ARL4C	CAPN2	GABRA4	CAV1	SELENOP	CITED4	PPIA	SERPING1	TIMP3	MCF2L	NPNT	SH2B1	SAPCD2	ATP11B
TMEM131L	RUFY3	FCRL3	POLE3	CD44	PPARG	FSTL1	CDKN1A	ACTB	GRB2	IGHG3	KLF4	CNPY3	LPL	SMTN	PLXDC1	HPGD	MAP7D3	DPT	PI16	PCDH17	EFNB2	METTL23	KRT6A	NCL
SKAP1	HADHA	MTCH1	ATP5F1D	IGHG3	EML1	PKIG	TNC	IKZF1	CD300E	CP	CXCL2	STAB1	TMEM219	CDH13	IL21R	PLPP3	TCFL5	ANGPTL2	KLB	DOCK6	HBB	WDR45B	CTNNA2	MDM4
CSK	ELMO2	EXOC7	SNF8	HBEGF	LTBP3	BEX3	RBM3	CXCL12	VAT1	EMILIN2	FN1	FN1	COL16A1	EMILIN1	ANXA5	TSPAN7	SLC7A2	NTN1	CNN1	SH3BGRL2	WTIP	CXCR4	HOXB2	APOL6
CD247	PTGER4	SELENOM	MANF	CFB	EZR	PSD3	FPR1	NABP1	ARHGEF10L	TLR4	MT2A	TMEM37	RSPO3	S100A4	ATP2C1	PDK4	RHOB	C16orf89	CSAD	SHANK3	MFGE8	RBL2	HES6	CLU
CD79A	WNK1	LCP1	SEC14L1	CFD	UST	FOXP1	VAMP5	GLIPR2	PLEKHB2	COLGALT1	CEBPD	COL6A1	SEMA3A	HIPK3	RERG	MGP	NEDD8	NNMT	LMOD1	ITGA7	PTPRM	TRIM22	WNT4	MS4A6A
TC2N	FARP1	WNT10A	HIGD2A	ITPR3	FAM114A1	TGFBR2	DPT	VASH1	NR1H3	TTN	GFPT2	APMAP	CALR	C11orf96	SERPING1	LGI4	TIMD4	CRLF1	BOK	FAM171A1	PDE3A	C16orf72	LRRD1	CALU
VPREB3	TENT5C	ELOA	COPA	UGDH	GJB2	C1R	KLF2	SHTN1	SLCO2B1	GFRA2	TENT5C	FCGR2A	IDH2	MAP1B	PDGFRB	ASPH	FAM49A	TIMP2	PLAAT5	MYO15B	AGRN	PRRC2B	MT-ND6	EMP1
