## Supplementary Table 5 for "Deep topic modeling of spatial transcriptomics in the rheumatoid arthritis synovium identifies distinct classes of ectopic lymphoid structures"

### Sheet: Sheet1
ELS Topic 1	ELS Topic 2	ELS Topic 3	ELS Topic 4	ELS Topic 5	ELS Topic 6	ELS Topic 7	ELS Topic 8
LTF	IGHG1	IGHM	CD74	IL32	MMP3	IGKC	IGFBP7
HIST1H1B	IGKC	IGKC	CXCL12	TRAC	PLA2G2A	FN1	TAGLN
FDCSP	IGHG3	JCHAIN	EEF1G	TMSB4X	FN1	PRG4	ACTA2
MS4A1	IGLC1	PAX5	BTG1	GIMAP7	CRTAC1	MMP1	VWF
MYBL2	XBP1	MT-CO3	TRAC	CXCL13	TIMP3	HTRA1	COL1A1
LRMP	JCHAIN	TRBC2	KLF2	SELL	MMP1	IGHM	PLVAP
HIST1H2BH	MT-CYB	CD22	CXCR4	CCL19	TIMP1	CRTAC1	NOTCH3
TCL1A	MZB1	CREB3L2	ZFP36L2	TCF7	PRG4	APOE	CCL14
HIST1H4C	IGLC7	DERL3	CYTIP	CD37	HTRA1	TIMP3	VIM
IGHD	ACTB	COL1A2	IL32	PLA2G2D	LUM	PTGDS	COL4A1
PAX5	TMSB10	TENT5C	CD79A	S100A4	CHI3L2	FTL	THY1
CD22	PRG4	LTB	DCN	TAPBP	C1R	LRP1	EPAS1
HIST1H1C	PLA2G2A	CD79A	TCF7	NOP53	MARCO	SOD2	NR2F2
MARCKSL1	SSR4	HIST1H1C	TNFAIP3	PIM2	COMP	COL6A2	EGFL7
CR2	MT-ND4	IGHA1	JCHAIN	IGHG3	S100A9	TNXB	SPARC
CD79B	SEC11C	CCR7	TMC8	GZMK	C1QB	C1QC	TINAGL1
HMGB2	SDC1	LIMD2	SELL	IRF1	RNASE1	CTSB	MYL9
CD79A	TENT5C	CLU	PGGHG	LCP1	C1QA	LYZ	COL15A1
RGS13	CLU	CXCR4	IL7R	IGLC1	CFB	TNFAIP6	HSPG2
ELL3	TXNDC11	CD37	IKZF1	GIMAP4	S100A8	IGHA1	MCAM
HMCES	PIM2	TXNDC5	PIK3CD	LITAF	S100A6	LTA4H	CALD1
CDK1	TXNDC5	JUNB	BIRC3	PFN1	TNFAIP6	TXNIP	COL4A2
RFTN1	ITM2C	PNRC1	NLRC5	CDKN1B	PLTP	COL1A2	TMSB4X
TOP2A	ACTG1	TRAF3IP3	SRSF5	ITGB2	COL1A1	THBS4	COL18A1
MKI67	PDK1	EEF1G	LTB	AHNAK	S100A10	S100A4	A2M
FCAMR	BTG2	SELENOP	GPSM3	TIMP1	S100A4	MT2A	NPDC1
CENPM	MT-ATP6	XBP1	RASGRP2	B2M	CHI3L1	VSIG4	TM4SF1
CXCL13	PFN1	MYL6	ANXA2	CORO1A	GOLM1	COL6A1	ID1
CST3	SEL1L	IL2RG	LENG8	SPN	ANXA1	SEMA3C	CNN3
H2AFZ	MSN	TNC	PIK3IP1	ESYT1	C1S	COLEC12	CALCRL
VPREB3	RNASE1	S100A10	FCMR	GIMAP6	SPARC	CYP1B1	POSTN
FCER2	DERL3	S100A11	MT-ND4	IGFBP7	COLEC12	CD163	CD34
SHCBP1	AHNAK	DGKA	LEF1	ITM2A	SERPING1	CTSZ	SPARCL1
CD40	NFKBIA	ANXA2	CLEC2D	ENPP2	LRP1	MT-ND2	ENG
CCNB1	DNAJB9	MT-ND3	SLC38A1	EPSTI1	C1QC	ISLR	SFRP2
MEF2B	COL1A2	AKNA	PCSK7	VCAM1	PCOLCE	MAFB	ID3
MCM4	IGFBP4	APOE	PARP15	LEF1	TNXB	C1QB	TSPAN7
SWAP70	F13A1	ARPC1B	OGA	VIM	SOD2	C3	JAG1
CDC20	SH3BGRL3	PSAP	ARHGDIB	IL7R	CST3	TIMP1	SPNS2
TYMS	PRDX4	FCER2	KAT6A	BTG1	CCDC80	FCGR3A	THBS1
KIFC1	STAB1	IGFBP7	CCL19	LAMP3	LTBP2	ACP5	RGS5
HMGN1	ARHGDIB	CD79B	B2M	SELPLG	UAP1	UAP1	PECAM1
HELLS	PECAM1	CD74	PSD4	LTB	APLP2	ERRFI1	BCAM
TPX2	PTP4A3	LAP3	ARID5B	CD4	CTSB	DCN	MYLK
KLHL6	JSRP1	CD52	TAGAP	SLC9A3R1	VSIG4	ABI3BP	COL3A1
PTTG1	MT-ND2	PLD3	SP100	TAP1	CTSZ	NBL1	RAMP2
CD83	SPTAN1	MCL1	ITPKB	LSP1	FTL	C1QA	PRCP
HIST1H2AE	SLAMF7	SOD2	LAT	ANKRD44	VCAM1	APOC2	TPM1
BASP1	UBA52	RHOF	PLCG1	C1R	ANXA2	CYP27A1	ETS2
ACTB	CXCR4	LMNA	RGS1	FYB1	APP	CPM	SELE
MCM2	CALM2	ADAM19	TMEM259	ETS1	FCGR3A	ITGB8	ADGRL4
LAT2	COL1A1	BCL11B	TRBC1	TLE5	TPPP3	MRC2	ACKR1
TK1	CD79A	TYMP	ASH1L	IGKC	THBS4	NR1H3	FZD4
CCNA2	IGHA1	SYNE2	CLK1	KDM2A	COL3A1	GFPT2	PLTP
NUSAP1	LASP1	RNASE1	CD28	LAT	SEMA3C	CSTA	SLCO2A1
MCM7	ANXA11	SERF2	PNRC1	ZNF609	EMP3	TIMP2	VWA1
CXCL12	VCAM1	SELL	ARGLU1	HNRNPA2B1	MT2A	S100A6	TPM2
EZR	FKBP11	CPM	COL3A1	LIME1	CLEC3B	CTSD	ECSCR
TACC3	C1R	TCL1A	PSAP	LGALS1	GFPT2	CFD	CD93
CIITA	TRBC2	FXYD5	CD3G	LAPTM5	ACKR3	SLC1A3	AQP1
BCL7A	MAPK1	SPOCK2	SENP6	NNMT	CXCL1	MARCO	ADAMTS9
VNN2	CIRBP	SEL1L3	RUNX3	DDX5	MMP2	APOC1	ADGRL2
AURKB	ELL2	RRBP1	SELENOP	CFL1	CYP1B1	VIM	RAMP3
CSTA	ARPC1B	SGK1	GSTP1	WDR82	CYBB	BTG2	SLIT3
HIST1H1D	CTSH	ITK	SEPTIN9	UBD	CTSL	SAT1	ARHGAP29
BUB1	CD163	RAC2	MMP9	CD28	CSN1S1	PER3	MMRN2
TMED8	WNK1	STK17B	ATM	SSR4	NBL1	SCARA5	CRIP2
LBR	IRF4	PARP15	ARHGEF1	TRBC1	LTBP3	APLP2	HYAL2
LMNB1	CFL1	NFKBIA	PCM1	CD3G	CEMIP	ARAP1	LIMS2
TMEM131L	ZFAND3	ARHGAP15	CCR7	IGFBP4	PDPN	ODF3B	ESAM
SRGN	FLII	CSRP1	YPEL3	ACTB	CD14	CXCL13	ABCC9
FANCA	LSP1	SEPTIN6	SPOCK2	SYNGR2	LBP	NPL	IGFBP4
TXNIP	PDK4	MS4A1	TMC6	LMNB1	CD55	COL5A2	NID1
DLGAP5	FOS	CALD1	TGFBR2	LCK	AQP1	IFI30	CRIM1
TNFRSF13C	FXYD5	BTG1	SUN2	ACTN1	ISLR	BRI3	STOM
CD72	NUMA1	TMEM176A	SARAF	TES	CD163	CLU	EMCN
CDCA7	VASP	TNFAIP2	FOS	GZMA	FSTL1	PLA2G7	TIMP3
BCL2A1	ERLEC1	UBA52	ABCA7	ACKR1	HAS1	PPL	PDGFRB
CENPF	TOMM7	TIMP1	JUNB	ADAR	VKORC1	CLIC5	FABP4
TMSB4X	S100A4	ENO1	NELL2	SNRPB	TREM1	CXCL12	NES
HMMR	IFI30	VMP1	MT-ND5	ELL2	CXCL6	CRLF1	NEURL1B
CDT1	SFRP1	KLF2	RRBP1	AKNA	AK1	CST3	MMP2
PLK1	TMSB4X	REL	CSK	PLTP	SNED1	CD84	CDH5
KPNA2	FCGR3A	YBX3	SFI1	TOMM7	IGFBP4	ANPEP	IL33
HMGA1	CRIP1	BCL3	OGT	TSC22D3	CRIP1	KCNJ5	PCDH1
UBE2J1	ARL6IP5	ID3	SCML4	SPOCK2	ANGPTL2	VCAM1	UACA
ODC1	PPDPF	RCAN3	PPP1R9B	APBB1IP	TIMP2	LST1	SHANK3
KIF11	TRBC1	SP140	CD3D	ZNFX1	ITM2B	C2	ID4
TCF3	WDR26	RIPOR2	PRRC2B	CD48	ERRFI1	NTN4	PREX2
P2RX5	INF2	HIST1H1E	CNOT6L	BANK1	PTGES	HS3ST2	JAM2
ASF1B	TGOLN2	KCTD12	TUT4	PNRC1	CTSK	CXCL14	C7
STAP1	MSR1	SAMHD1	ATXN7	SUN2	ABI3BP	ARRB2	MYH11
LAPTM5	SH3BGRL	TMSB4X	PLTP	ZYX	FOLR2	JUNB	MGP
CR1	PLEKHO1	CELF2	CD96	COL4A1	KLF4	ATP6V1B2	LMCD1
WDR76	AKAP13	STEAP4	CD247	CCL17	MRC2	DEFB1	PDE5A
LYZ	SNX1	FN1	ANKZF1	APBA2	MGP	IL7R	EPHB4
GGA2	ZBTB7A	RESF1	ACTB	CD247	DUSP1	TXNDC5	MCTP1
ZWINT	PPP1R18	LCP2	JAK3	BCL9L	EFEMP1	SLC38A6	SPRY1
CENPE	IFNGR1	APP	SH3BGRL3	IL6R	LGALS3BP	NNMT	ADGRF5
CENPU	EEF1G	TXNDC11	PDE4B	ANXA11	DAB2	LMO4	ADAM15
